# PAIR-Scan: Single-step identification of highly potent TCR–neoantigen pairs through library-on-library screening

**DOI:** 10.64898/2026.09.07.749948

**Authors:** Marius Messemaker, Connor A. Richterich, Jule Wenner, Yiting Ma, Živa Moravec, Rhianne Voogd, Maike Mussmann, Sam de Paauw, Bjørn P.Y. Kwee, Jeroen Geerligs, Ben Morris, Yaël Winkler, Babet O. Springer, Floris T.B.T. van den Brekel, Jos Urbanus, Aurélie Guislain, Nuno Alfaiate, Frank van Diepen, Martijn van Baalen, Benoit P. Nicolet, John B.A.G. Haanen, Catherine J. Wu, Jani Huuhtanen, Wouter Scheper, Ton N. Schumacher

**Author notes:** These authors contributed equally (Marius Messemaker, Connor A. Richterich).

## Abstract

Tumors contain a mixture of T cells with bystander reactivities and reactivities towards different, frequently patient-specific, cancer (neo)antigens. The one-step identification of highly active TCR–antigen pairs in human tumors would be valuable, both as a monitoring tool and to boost T cell reactivities of interest. Here, we develop PAIR-Scan, an HLA-agnostic library-on-library screening technology that identifies functionally active TCR–neoantigen pairs among tens of thousands of candidate pairs in a single step. We demonstrate the value of PAIR-Scan on a range of tumor samples and for the direct identification of TCR-recognized minimal peptides. In addition, we demonstrate that PAIR-Scan correctly ranks TCRs reactive to the same antigen by their relative tumor-killing efficiency. Together, these data demonstrate the value of PAIR-Scan for both the dissection of T cell responses in clinical samples and to generate large-scale datasets for the development of predictive models of TCR reactivity.
