## Supplementary Table 1 for "PAIR-Scan: Single-step identification of highly potent TCR–neoantigen pairs through library-on-library screening"

### Sheet: Sheet1
Study	Cancer Type(s)	Senior author	First author	Institute	Published	Publication year	Database	Accession number(s)	doi
Peripheral clonal expansion of T lymphocytes associates with tumour infiltration and response to cancer immunotherapy	Lung adenocarcinoma, Endometrium, Kidney clear cell, Colon	Jane L. Grogan	Thomas D. Wu	Genentech	Yes	2020	GEO	GSE139555	https://doi.org/10.1038/s41586-020-2056-8
Immune suppressive landscape in a human esophageal squamous cell carcinoma microenvironment	Esophagus	Lisong Shen	Yingxia Zheng	Shanghai Jiao Tong University School of Medicine	Yes	2020	GEO	GSE145370	https://doi.org/10.1038/s41467-020-20019-0
Pan-Cancer Single Cell Landscape of Tumor-Infiltrating T Cells	Breast, Esophagus, Thyroid, Endometrium, Kidney clear cell, Ovary, Pancreas	Zemin Zhang	Liangtao Zheng	Peking-Tsinghua Center for Life Sciences	Yes	2021	GEO	GSE156728	https://doi.org/10.1126/science.abe6474
Multiplexed single-cell analysis reveals prognostic and nonprognostic T cell types in human colorectal cancer	Colon	Arnold Han	Kazuya Masuda	Columbia Center for Translational Immunology	Yes	2022	ENA	PRJEB40726	https://doi.org/10.1172/jci.insight.154646
Single cell profiling of primary and paired metastatic lymph node tumors in breast cancer patients	Breast	Hongquan Zhang	Tong Liu	Peking University Health Science Center	Yes	2022	ENA	PRJNA702767	https://doi.org/10.1038/s41467-022-34581-2
Single cell analysis of cribriform prostate cancer reveals cell intrinsic and tumor microenvironmental pathways of aggressive disease	Prostate	Paula J. Hurley	Hong Yuen Wong	Vanderbilt University Medical Center	Yes	2022	ENA	PRJNA768795	https://doi.org/10.1038/s41467-022-33780-1
Single cell sequencing reveals trajectory of tumor-infiltrating lymphocyte states in pancreatic cancer	Pancreas	Chantale Bernatchez	Aislyn Schalck	The University of Texas MD Anderson Cancer Center	Yes	2022	ENA	PRJNA806978	https://doi.org/10.1158/2159-8290.CD-21-1248
Lineage tracing reveals clonal progenitors and long-term persistence of tumor-specific T cells during immune checkpoint blockade	Lung adenocarcinoma	Ansuman T. Satpathy	Joy A. Pai	Stanford University	Yes	2023	GEO	GSE185206	https://doi.org/10.1016/j.ccell.2023.03.009
Neoadjuvant nivolumab or nivolumab plus ipilimumab in early-stage triple-negative breast cancer: a phase 2 adaptive trial	Breast	Marleen Kok	Iris Nederlof	NKI	Yes	2024	Internal	Internal	https://doi.org/10.1038/s41591-024-03249-3
Tertiary lymphoid structures harbour stem-like tumour-specific T cells	Kidney clear cell	Catherine J. Wu	Alexander B. Afeyan	DFCI	Yes	2026	dbGaP	phs002252.v1.p1, phs003710.v1.p1, phs003710.v2.p1	https://doi.org/10.1038/s41586-026-10808-w
NKI internal project 1	Melanoma, Bladder, Lung adenocarcinoma , Lung squamous	Ton Schumacher	Živa Moravec	NKI	No		Internal	Internal
NKI internal project 2	Lung adenocarcinoma , Lung squamous	Wouter Scheper	Joanna Grabowska	NKI	No		Internal	Internal
DFCI internal project 1	Ovary	Catherine J. Wu	Mac Sellars	DFCI	No		Internal	Internal
