## Supplementary Table 2 for "PAIR-Scan: Single-step identification of highly potent TCR–neoantigen pairs through library-on-library screening"

### Sheet: Sheet1
CCSER2_P329L potency rank	TCR	TRAV	TRAJ	cdr3_alpha_aa	TRBV	TRBJ	cdr3_beta_aa
1	TCR_5–7	TRAV12-2	TRAJ43	CAVYSNNNDMRF	TRBV12-4	TRBJ1-4	CASSSGTGWEKLFF
2	TCR_9-17	TRAV24	TRAJ18	CAKVRGSTLGRLYF	TRBV19	TRBJ2-1	CASTPAGLAGDNEQFF
3	TCR_76-150	TRAV8-6	TRAJ53	CAVSVGSNYKLTF	TRBV12-4	TRBJ2-3	CASSFLGGGTDTQYF
4	TCR_8-11	TRAV35	TRAJ34	CAGQKESHTDKLIF	TRBV20-1	TRBJ2-7	CSAPPLDGYEQYF
5	TCR_40-76	TRAV12-2	TRAJ5	CAVNRQTGRRALTF	TRBV4-2	TRBJ1-5	CASSQEFRDGNQPQHF
6	TCR_44-80	TRAV8-6	TRAJ12	CAVMDSSYKLIF	TRBV12-3	TRBJ2-3	CASSSGPSGDTQYF
7	TCR_96-188	TRAV14/DV4	TRAJ32	CAMGGGATNKLIF	TRBV6-6	TRBJ1-2	CASSAVGMAANYGYTF
