## Supplementary Table 3 for "PAIR-Scan: Single-step identification of highly potent TCR–neoantigen pairs through library-on-library screening"

### Sheet: Sheet1
Well position	Name	Sequence
A1	1-AACTCAGC	CTACACGACGCTCTTCCGATCTAACTCAGCNNNNNNNNTTTTGGAGGTGTGACG
A2	2-CGATCTCT	CTACACGACGCTCTTCCGATCTCGATCTCTNNNNNNNNTTTTGGAGGTGTGACG
A3	3-TGTGTCGT	CTACACGACGCTCTTCCGATCTTGTGTCGTNNNNNNNNTTTTGGAGGTGTGACG
A4	4-GACTAACC	CTACACGACGCTCTTCCGATCTGACTAACCNNNNNNNNTTTTGGAGGTGTGACG
A5	5-CTGTGAAG	CTACACGACGCTCTTCCGATCTCTGTGAAGNNNNNNNNTTTTGGAGGTGTGACG
A6	6-CTCATCAC	CTACACGACGCTCTTCCGATCTCTCATCACNNNNNNNNTTTTGGAGGTGTGACG
A7	7-CGTGGAAT	CTACACGACGCTCTTCCGATCTCGTGGAATNNNNNNNNTTTTGGAGGTGTGACG
A8	8-GCATAACG	CTACACGACGCTCTTCCGATCTGCATAACGNNNNNNNNTTTTGGAGGTGTGACG
A9	9-GCATGGAA	CTACACGACGCTCTTCCGATCTGCATGGAANNNNNNNNTTTTGGAGGTGTGACG
A10	10-GTTGAGAG	CTACACGACGCTCTTCCGATCTGTTGAGAGNNNNNNNNTTTTGGAGGTGTGACG
A11	11-GAAGCTTG	CTACACGACGCTCTTCCGATCTGAAGCTTGNNNNNNNNTTTTGGAGGTGTGACG
A12	12-CCTTGATG	CTACACGACGCTCTTCCGATCTCCTTGATGNNNNNNNNTTTTGGAGGTGTGACG
A13	13-ACAACTGG	CTACACGACGCTCTTCCGATCTACAACTGGNNNNNNNNTTTTGGAGGTGTGACG
A14	14-GTGTATCG	CTACACGACGCTCTTCCGATCTGTGTATCGNNNNNNNNTTTTGGAGGTGTGACG
A15	15-CTACCATC	CTACACGACGCTCTTCCGATCTCTACCATCNNNNNNNNTTTTGGAGGTGTGACG
A16	16-AGATCCTG	CTACACGACGCTCTTCCGATCTAGATCCTGNNNNNNNNTTTTGGAGGTGTGACG
A17	17-GACTTGTC	CTACACGACGCTCTTCCGATCTGACTTGTCNNNNNNNNTTTTGGAGGTGTGACG
A18	18-GAGAGCAA	CTACACGACGCTCTTCCGATCTGAGAGCAANNNNNNNNTTTTGGAGGTGTGACG
A19	19-GTTGCATG	CTACACGACGCTCTTCCGATCTGTTGCATGNNNNNNNNTTTTGGAGGTGTGACG
A20	20-CTAGCCAA	CTACACGACGCTCTTCCGATCTCTAGCCAANNNNNNNNTTTTGGAGGTGTGACG
A21	21-TCATGGTG	CTACACGACGCTCTTCCGATCTTCATGGTGNNNNNNNNTTTTGGAGGTGTGACG
A22	22-ACCGAAGA	CTACACGACGCTCTTCCGATCTACCGAAGANNNNNNNNTTTTGGAGGTGTGACG
A23	23-CATGAGTC	CTACACGACGCTCTTCCGATCTCATGAGTCNNNNNNNNTTTTGGAGGTGTGACG
A24	24-TGAAGGCT	CTACACGACGCTCTTCCGATCTTGAAGGCTNNNNNNNNTTTTGGAGGTGTGACG
B1	25-TCACCAAG	CTACACGACGCTCTTCCGATCTTCACCAAGNNNNNNNNTTTTGGAGGTGTGACG
B2	26-ATACGGTC	CTACACGACGCTCTTCCGATCTATACGGTCNNNNNNNNTTTTGGAGGTGTGACG
B3	27-CGAGTGAT	CTACACGACGCTCTTCCGATCTCGAGTGATNNNNNNNNTTTTGGAGGTGTGACG
B4	28-ATGCATCC	CTACACGACGCTCTTCCGATCTATGCATCCNNNNNNNNTTTTGGAGGTGTGACG
B5	29-GCCAAGAA	CTACACGACGCTCTTCCGATCTGCCAAGAANNNNNNNNTTTTGGAGGTGTGACG
B6	30-TATCGGTG	CTACACGACGCTCTTCCGATCTTATCGGTGNNNNNNNNTTTTGGAGGTGTGACG
B7	31-GTGAGAAC	CTACACGACGCTCTTCCGATCTGTGAGAACNNNNNNNNTTTTGGAGGTGTGACG
B8	32-TCAAGCCA	CTACACGACGCTCTTCCGATCTTCAAGCCANNNNNNNNTTTTGGAGGTGTGACG
B9	33-TTAGCGGT	CTACACGACGCTCTTCCGATCTTTAGCGGTNNNNNNNNTTTTGGAGGTGTGACG
B10	34-GTAAGCTC	CTACACGACGCTCTTCCGATCTGTAAGCTCNNNNNNNNTTTTGGAGGTGTGACG
B11	35-GAGGTATG	CTACACGACGCTCTTCCGATCTGAGGTATGNNNNNNNNTTTTGGAGGTGTGACG
B12	36-AGTCCTGT	CTACACGACGCTCTTCCGATCTAGTCCTGTNNNNNNNNTTTTGGAGGTGTGACG
B13	37-CACTGGTT	CTACACGACGCTCTTCCGATCTCACTGGTTNNNNNNNNTTTTGGAGGTGTGACG
B14	38-GCGATAGA	CTACACGACGCTCTTCCGATCTGCGATAGANNNNNNNNTTTTGGAGGTGTGACG
B15	39-TTCGATCC	CTACACGACGCTCTTCCGATCTTTCGATCCNNNNNNNNTTTTGGAGGTGTGACG
B16	40-GGAATGAC	CTACACGACGCTCTTCCGATCTGGAATGACNNNNNNNNTTTTGGAGGTGTGACG
B17	41-GAAGTGGA	CTACACGACGCTCTTCCGATCTGAAGTGGANNNNNNNNTTTTGGAGGTGTGACG
B18	42-ATGTGTGC	CTACACGACGCTCTTCCGATCTATGTGTGCNNNNNNNNTTTTGGAGGTGTGACG
B19	43-TGTTGTGC	CTACACGACGCTCTTCCGATCTTGTTGTGCNNNNNNNNTTTTGGAGGTGTGACG
B20	44-TCTCAGGA	CTACACGACGCTCTTCCGATCTTCTCAGGANNNNNNNNTTTTGGAGGTGTGACG
B21	45-ATCGGAAG	CTACACGACGCTCTTCCGATCTATCGGAAGNNNNNNNNTTTTGGAGGTGTGACG
B22	46-AAGTGCCA	CTACACGACGCTCTTCCGATCTAAGTGCCANNNNNNNNTTTTGGAGGTGTGACG
B23	47-TCGCACAA	CTACACGACGCTCTTCCGATCTTCGCACAANNNNNNNNTTTTGGAGGTGTGACG
B24	48-AGCAAGTC	CTACACGACGCTCTTCCGATCTAGCAAGTCNNNNNNNNTTTTGGAGGTGTGACG
C1	49-CTTGATCG	CTACACGACGCTCTTCCGATCTCTTGATCGNNNNNNNNTTTTGGAGGTGTGACG
C2	50-CTGTTCTG	CTACACGACGCTCTTCCGATCTCTGTTCTGNNNNNNNNTTTTGGAGGTGTGACG
C3	51-CCTCTTAG	CTACACGACGCTCTTCCGATCTCCTCTTAGNNNNNNNNTTTTGGAGGTGTGACG
C4	52-AACAGGCA	CTACACGACGCTCTTCCGATCTAACAGGCANNNNNNNNTTTTGGAGGTGTGACG
C5	53-GAGTCGAT	CTACACGACGCTCTTCCGATCTGAGTCGATNNNNNNNNTTTTGGAGGTGTGACG
C6	54-ATATCGGC	CTACACGACGCTCTTCCGATCTATATCGGCNNNNNNNNTTTTGGAGGTGTGACG
C7	55-GCTGGATA	CTACACGACGCTCTTCCGATCTGCTGGATANNNNNNNNTTTTGGAGGTGTGACG
C8	56-CTAACGTG	CTACACGACGCTCTTCCGATCTCTAACGTGNNNNNNNNTTTTGGAGGTGTGACG
C9	57-GGAATTCG	CTACACGACGCTCTTCCGATCTGGAATTCGNNNNNNNNTTTTGGAGGTGTGACG
C10	58-GTACAGTG	CTACACGACGCTCTTCCGATCTGTACAGTGNNNNNNNNTTTTGGAGGTGTGACG
C11	59-ACCTTCGT	CTACACGACGCTCTTCCGATCTACCTTCGTNNNNNNNNTTTTGGAGGTGTGACG
C12	60-CAGGACTA	CTACACGACGCTCTTCCGATCTCAGGACTANNNNNNNNTTTTGGAGGTGTGACG
C13	61-AACAGTGG	CTACACGACGCTCTTCCGATCTAACAGTGGNNNNNNNNTTTTGGAGGTGTGACG
C14	62-CCTAACTG	CTACACGACGCTCTTCCGATCTCCTAACTGNNNNNNNNTTTTGGAGGTGTGACG
C15	63-CTCGATGA	CTACACGACGCTCTTCCGATCTCTCGATGANNNNNNNNTTTTGGAGGTGTGACG
C16	64-TCGAGGAA	CTACACGACGCTCTTCCGATCTTCGAGGAANNNNNNNNTTTTGGAGGTGTGACG
C17	65-TTCCAGAG	CTACACGACGCTCTTCCGATCTTTCCAGAGNNNNNNNNTTTTGGAGGTGTGACG
C18	66-AAGCGAGT	CTACACGACGCTCTTCCGATCTAAGCGAGTNNNNNNNNTTTTGGAGGTGTGACG
C19	67-GGACCTAA	CTACACGACGCTCTTCCGATCTGGACCTAANNNNNNNNTTTTGGAGGTGTGACG
C20	68-ATGACTCG	CTACACGACGCTCTTCCGATCTATGACTCGNNNNNNNNTTTTGGAGGTGTGACG
C21	69-CAATGCTC	CTACACGACGCTCTTCCGATCTCAATGCTCNNNNNNNNTTTTGGAGGTGTGACG
C22	70-TGCCAATC	CTACACGACGCTCTTCCGATCTTGCCAATCNNNNNNNNTTTTGGAGGTGTGACG
C23	71-AGGATAGC	CTACACGACGCTCTTCCGATCTAGGATAGCNNNNNNNNTTTTGGAGGTGTGACG
C24	72-TTCAGGTC	CTACACGACGCTCTTCCGATCTTTCAGGTCNNNNNNNNTTTTGGAGGTGTGACG
D1	73-ACAATGCG	CTACACGACGCTCTTCCGATCTACAATGCGNNNNNNNNTTTTGGAGGTGTGACG
D2	74-GGTAGGAA	CTACACGACGCTCTTCCGATCTGGTAGGAANNNNNNNNTTTTGGAGGTGTGACG
D3	75-CCAACAGA	CTACACGACGCTCTTCCGATCTCCAACAGANNNNNNNNTTTTGGAGGTGTGACG
D4	76-TGGATCTC	CTACACGACGCTCTTCCGATCTTGGATCTCNNNNNNNNTTTTGGAGGTGTGACG
D5	77-CGTGACTT	CTACACGACGCTCTTCCGATCTCGTGACTTNNNNNNNNTTTTGGAGGTGTGACG
D6	78-CTGTCTAC	CTACACGACGCTCTTCCGATCTCTGTCTACNNNNNNNNTTTTGGAGGTGTGACG
D7	79-CCACAATG	CTACACGACGCTCTTCCGATCTCCACAATGNNNNNNNNTTTTGGAGGTGTGACG
D8	80-GTTACGCT	CTACACGACGCTCTTCCGATCTGTTACGCTNNNNNNNNTTTTGGAGGTGTGACG
D9	81-TCTCATCC	CTACACGACGCTCTTCCGATCTTCTCATCCNNNNNNNNTTTTGGAGGTGTGACG
D10	82-ATTGCTGC	CTACACGACGCTCTTCCGATCTATTGCTGCNNNNNNNNTTTTGGAGGTGTGACG
D11	83-CATAGGCT	CTACACGACGCTCTTCCGATCTCATAGGCTNNNNNNNNTTTTGGAGGTGTGACG
D12	84-AAGTACGC	CTACACGACGCTCTTCCGATCTAAGTACGCNNNNNNNNTTTTGGAGGTGTGACG
D13	85-CGTACAGT	CTACACGACGCTCTTCCGATCTCGTACAGTNNNNNNNNTTTTGGAGGTGTGACG
D14	86-CGTCAGTA	CTACACGACGCTCTTCCGATCTCGTCAGTANNNNNNNNTTTTGGAGGTGTGACG
D15	87-CTCAGACT	CTACACGACGCTCTTCCGATCTCTCAGACTNNNNNNNNTTTTGGAGGTGTGACG
D16	88-AACATCGC	CTACACGACGCTCTTCCGATCTAACATCGCNNNNNNNNTTTTGGAGGTGTGACG
D17	89-AGCATCCT	CTACACGACGCTCTTCCGATCTAGCATCCTNNNNNNNNTTTTGGAGGTGTGACG
D18	90-ATGCTGGT	CTACACGACGCTCTTCCGATCTATGCTGGTNNNNNNNNTTTTGGAGGTGTGACG
D19	91-TGACGCTT	CTACACGACGCTCTTCCGATCTTGACGCTTNNNNNNNNTTTTGGAGGTGTGACG
D20	92-CATTCGAC	CTACACGACGCTCTTCCGATCTCATTCGACNNNNNNNNTTTTGGAGGTGTGACG
D21	93-ACTCGAAG	CTACACGACGCTCTTCCGATCTACTCGAAGNNNNNNNNTTTTGGAGGTGTGACG
D22	94-CGTGCTAA	CTACACGACGCTCTTCCGATCTCGTGCTAANNNNNNNNTTTTGGAGGTGTGACG
D23	95-AGCCATTG	CTACACGACGCTCTTCCGATCTAGCCATTGNNNNNNNNTTTTGGAGGTGTGACG
D24	96-TCGTATGG	CTACACGACGCTCTTCCGATCTTCGTATGGNNNNNNNNTTTTGGAGGTGTGACG
E1	97-GACTCTCT	CTACACGACGCTCTTCCGATCTGACTCTCTNNNNNNNNTTTTGGAGGTGTGACG
E2	98-GCAACCAA	CTACACGACGCTCTTCCGATCTGCAACCAANNNNNNNNTTTTGGAGGTGTGACG
E3	99-TGTTGGAG	CTACACGACGCTCTTCCGATCTTGTTGGAGNNNNNNNNTTTTGGAGGTGTGACG
E4	100-CGCTGTAA	CTACACGACGCTCTTCCGATCTCGCTGTAANNNNNNNNTTTTGGAGGTGTGACG
E5	101-ACTGTCAG	CTACACGACGCTCTTCCGATCTACTGTCAGNNNNNNNNTTTTGGAGGTGTGACG
E6	102-GCCGTATT	CTACACGACGCTCTTCCGATCTGCCGTATTNNNNNNNNTTTTGGAGGTGTGACG
E7	103-TCCAACAG	CTACACGACGCTCTTCCGATCTTCCAACAGNNNNNNNNTTTTGGAGGTGTGACG
E8	104-TCAGCGAA	CTACACGACGCTCTTCCGATCTTCAGCGAANNNNNNNNTTTTGGAGGTGTGACG
E9	105-GCGAATCA	CTACACGACGCTCTTCCGATCTGCGAATCANNNNNNNNTTTTGGAGGTGTGACG
E10	106-CGCATAGA	CTACACGACGCTCTTCCGATCTCGCATAGANNNNNNNNTTTTGGAGGTGTGACG
E11	107-TGTGGAGA	CTACACGACGCTCTTCCGATCTTGTGGAGANNNNNNNNTTTTGGAGGTGTGACG
E12	108-AGACACAG	CTACACGACGCTCTTCCGATCTAGACACAGNNNNNNNNTTTTGGAGGTGTGACG
E13	109-GCGTCTAA	CTACACGACGCTCTTCCGATCTGCGTCTAANNNNNNNNTTTTGGAGGTGTGACG
E14	110-GATCATGC	CTACACGACGCTCTTCCGATCTGATCATGCNNNNNNNNTTTTGGAGGTGTGACG
E15	111-AGGTCTCA	CTACACGACGCTCTTCCGATCTAGGTCTCANNNNNNNNTTTTGGAGGTGTGACG
E16	112-GCACATAG	CTACACGACGCTCTTCCGATCTGCACATAGNNNNNNNNTTTTGGAGGTGTGACG
E17	113-GATCTGAC	CTACACGACGCTCTTCCGATCTGATCTGACNNNNNNNNTTTTGGAGGTGTGACG
E18	114-CCATCAAC	CTACACGACGCTCTTCCGATCTCCATCAACNNNNNNNNTTTTGGAGGTGTGACG
E19	115-TTCGGTTG	CTACACGACGCTCTTCCGATCTTTCGGTTGNNNNNNNNTTTTGGAGGTGTGACG
E20	116-AGACGACA	CTACACGACGCTCTTCCGATCTAGACGACANNNNNNNNTTTTGGAGGTGTGACG
E21	117-AGTTGACC	CTACACGACGCTCTTCCGATCTAGTTGACCNNNNNNNNTTTTGGAGGTGTGACG
E22	118-AGTTACCG	CTACACGACGCTCTTCCGATCTAGTTACCGNNNNNNNNTTTTGGAGGTGTGACG
E23	119-TGAGGAAG	CTACACGACGCTCTTCCGATCTTGAGGAAGNNNNNNNNTTTTGGAGGTGTGACG
E24	120-AAGAGTCC	CTACACGACGCTCTTCCGATCTAAGAGTCCNNNNNNNNTTTTGGAGGTGTGACG
F1	121-ACGGTACT	CTACACGACGCTCTTCCGATCTACGGTACTNNNNNNNNTTTTGGAGGTGTGACG
F2	122-TCGAGTGT	CTACACGACGCTCTTCCGATCTTCGAGTGTNNNNNNNNTTTTGGAGGTGTGACG
F3	123-AGAATCGG	CTACACGACGCTCTTCCGATCTAGAATCGGNNNNNNNNTTTTGGAGGTGTGACG
F4	124-GTCAGATG	CTACACGACGCTCTTCCGATCTGTCAGATGNNNNNNNNTTTTGGAGGTGTGACG
F5	125-TCTGGTAG	CTACACGACGCTCTTCCGATCTTCTGGTAGNNNNNNNNTTTTGGAGGTGTGACG
F6	126-TGCGGTAT	CTACACGACGCTCTTCCGATCTTGCGGTATNNNNNNNNTTTTGGAGGTGTGACG
F7	127-TGAGCTGA	CTACACGACGCTCTTCCGATCTTGAGCTGANNNNNNNNTTTTGGAGGTGTGACG
F8	128-CTCTTACC	CTACACGACGCTCTTCCGATCTCTCTTACCNNNNNNNNTTTTGGAGGTGTGACG
F9	129-ACATCCGA	CTACACGACGCTCTTCCGATCTACATCCGANNNNNNNNTTTTGGAGGTGTGACG
F10	130-CGATAGTG	CTACACGACGCTCTTCCGATCTCGATAGTGNNNNNNNNTTTTGGAGGTGTGACG
F11	131-TAGTTGGC	CTACACGACGCTCTTCCGATCTTAGTTGGCNNNNNNNNTTTTGGAGGTGTGACG
F12	132-GGTATAGG	CTACACGACGCTCTTCCGATCTGGTATAGGNNNNNNNNTTTTGGAGGTGTGACG
F13	133-CCTACGAA	CTACACGACGCTCTTCCGATCTCCTACGAANNNNNNNNTTTTGGAGGTGTGACG
F14	134-GTCTAGCT	CTACACGACGCTCTTCCGATCTGTCTAGCTNNNNNNNNTTTTGGAGGTGTGACG
F15	135-TAGGAGAG	CTACACGACGCTCTTCCGATCTTAGGAGAGNNNNNNNNTTTTGGAGGTGTGACG
F16	136-TGAAGTGG	CTACACGACGCTCTTCCGATCTTGAAGTGGNNNNNNNNTTTTGGAGGTGTGACG
F17	137-GATAAGCC	CTACACGACGCTCTTCCGATCTGATAAGCCNNNNNNNNTTTTGGAGGTGTGACG
F18	138-AGCTCTAG	CTACACGACGCTCTTCCGATCTAGCTCTAGNNNNNNNNTTTTGGAGGTGTGACG
F19	139-TCCAAGCT	CTACACGACGCTCTTCCGATCTTCCAAGCTNNNNNNNNTTTTGGAGGTGTGACG
F20	140-ATGTCCAG	CTACACGACGCTCTTCCGATCTATGTCCAGNNNNNNNNTTTTGGAGGTGTGACG
F21	141-AGCGTAAC	CTACACGACGCTCTTCCGATCTAGCGTAACNNNNNNNNTTTTGGAGGTGTGACG
F22	142-GCACTGAT	CTACACGACGCTCTTCCGATCTGCACTGATNNNNNNNNTTTTGGAGGTGTGACG
F23	143-CCAGGTAA	CTACACGACGCTCTTCCGATCTCCAGGTAANNNNNNNNTTTTGGAGGTGTGACG
F24	144-ATCACCTC	CTACACGACGCTCTTCCGATCTATCACCTCNNNNNNNNTTTTGGAGGTGTGACG
G1	145-CAGAGAGA	CTACACGACGCTCTTCCGATCTCAGAGAGANNNNNNNNTTTTGGAGGTGTGACG
G2	146-CTAAGTGC	CTACACGACGCTCTTCCGATCTCTAAGTGCNNNNNNNNTTTTGGAGGTGTGACG
G3	147-AAGGCTAG	CTACACGACGCTCTTCCGATCTAAGGCTAGNNNNNNNNTTTTGGAGGTGTGACG
G4	148-TGGTAACG	CTACACGACGCTCTTCCGATCTTGGTAACGNNNNNNNNTTTTGGAGGTGTGACG
G5	149-ACCTAGCA	CTACACGACGCTCTTCCGATCTACCTAGCANNNNNNNNTTTTGGAGGTGTGACG
G6	150-GTCGACTT	CTACACGACGCTCTTCCGATCTGTCGACTTNNNNNNNNTTTTGGAGGTGTGACG
G7	151-TAACGACC	CTACACGACGCTCTTCCGATCTTAACGACCNNNNNNNNTTTTGGAGGTGTGACG
G8	152-ACAGCACA	CTACACGACGCTCTTCCGATCTACAGCACANNNNNNNNTTTTGGAGGTGTGACG
G9	153-AACTGCAG	CTACACGACGCTCTTCCGATCTAACTGCAGNNNNNNNNTTTTGGAGGTGTGACG
G10	154-GATTGGCA	CTACACGACGCTCTTCCGATCTGATTGGCANNNNNNNNTTTTGGAGGTGTGACG
G11	155-CGATCGAA	CTACACGACGCTCTTCCGATCTCGATCGAANNNNNNNNTTTTGGAGGTGTGACG
G12	156-CATACTGC	CTACACGACGCTCTTCCGATCTCATACTGCNNNNNNNNTTTTGGAGGTGTGACG
G13	157-AACGCATG	CTACACGACGCTCTTCCGATCTAACGCATGNNNNNNNNTTTTGGAGGTGTGACG
G14	158-TACCGCAA	CTACACGACGCTCTTCCGATCTTACCGCAANNNNNNNNTTTTGGAGGTGTGACG
G15	159-TAAGCAGC	CTACACGACGCTCTTCCGATCTTAAGCAGCNNNNNNNNTTTTGGAGGTGTGACG
G16	160-CAAGTTGG	CTACACGACGCTCTTCCGATCTCAAGTTGGNNNNNNNNTTTTGGAGGTGTGACG
G17	161-TTGGAGGA	CTACACGACGCTCTTCCGATCTTTGGAGGANNNNNNNNTTTTGGAGGTGTGACG
G18	162-TGCAGCTA	CTACACGACGCTCTTCCGATCTTGCAGCTANNNNNNNNTTTTGGAGGTGTGACG
G19	163-CAATGGAG	CTACACGACGCTCTTCCGATCTCAATGGAGNNNNNNNNTTTTGGAGGTGTGACG
G20	164-CAGATGAG	CTACACGACGCTCTTCCGATCTCAGATGAGNNNNNNNNTTTTGGAGGTGTGACG
G21	165-ACTGAACG	CTACACGACGCTCTTCCGATCTACTGAACGNNNNNNNNTTTTGGAGGTGTGACG
G22	166-AGTCTCGA	CTACACGACGCTCTTCCGATCTAGTCTCGANNNNNNNNTTTTGGAGGTGTGACG
G23	167-GCCATAAC	CTACACGACGCTCTTCCGATCTGCCATAACNNNNNNNNTTTTGGAGGTGTGACG
G24	168-ATCAGAGC	CTACACGACGCTCTTCCGATCTATCAGAGCNNNNNNNNTTTTGGAGGTGTGACG
H1	169-GTCTGGTA	CTACACGACGCTCTTCCGATCTGTCTGGTANNNNNNNNTTTTGGAGGTGTGACG
H2	170-GCAGTTCA	CTACACGACGCTCTTCCGATCTGCAGTTCANNNNNNNNTTTTGGAGGTGTGACG
H3	171-CGTAGTAG	CTACACGACGCTCTTCCGATCTCGTAGTAGNNNNNNNNTTTTGGAGGTGTGACG
H4	172-GAGGATAC	CTACACGACGCTCTTCCGATCTGAGGATACNNNNNNNNTTTTGGAGGTGTGACG
H5	173-TCGAAGTG	CTACACGACGCTCTTCCGATCTTCGAAGTGNNNNNNNNTTTTGGAGGTGTGACG
H6	174-TACGTCAG	CTACACGACGCTCTTCCGATCTTACGTCAGNNNNNNNNTTTTGGAGGTGTGACG
H7	175-GGTGTGTT	CTACACGACGCTCTTCCGATCTGGTGTGTTNNNNNNNNTTTTGGAGGTGTGACG
H8	176-GACAGGAT	CTACACGACGCTCTTCCGATCTGACAGGATNNNNNNNNTTTTGGAGGTGTGACG
H9	177-CTGAACAG	CTACACGACGCTCTTCCGATCTCTGAACAGNNNNNNNNTTTTGGAGGTGTGACG
H10	178-CATGGTCA	CTACACGACGCTCTTCCGATCTCATGGTCANNNNNNNNTTTTGGAGGTGTGACG
H11	179-AAGCATGG	CTACACGACGCTCTTCCGATCTAAGCATGGNNNNNNNNTTTTGGAGGTGTGACG
H12	180-GTACGCAA	CTACACGACGCTCTTCCGATCTGTACGCAANNNNNNNNTTTTGGAGGTGTGACG
H13	181-GAATGTCC	CTACACGACGCTCTTCCGATCTGAATGTCCNNNNNNNNTTTTGGAGGTGTGACG
H14	182-ACGCTCTA	CTACACGACGCTCTTCCGATCTACGCTCTANNNNNNNNTTTTGGAGGTGTGACG
H15	183-TCGTAGAC	CTACACGACGCTCTTCCGATCTTCGTAGACNNNNNNNNTTTTGGAGGTGTGACG
H16	184-ACTCACCA	CTACACGACGCTCTTCCGATCTACTCACCANNNNNNNNTTTTGGAGGTGTGACG
H17	185-GTAACACG	CTACACGACGCTCTTCCGATCTGTAACACGNNNNNNNNTTTTGGAGGTGTGACG
H18	186-TTGTGCTC	CTACACGACGCTCTTCCGATCTTTGTGCTCNNNNNNNNTTTTGGAGGTGTGACG
H19	187-TGGAATGC	CTACACGACGCTCTTCCGATCTTGGAATGCNNNNNNNNTTTTGGAGGTGTGACG
H20	188-GTGTCCTA	CTACACGACGCTCTTCCGATCTGTGTCCTANNNNNNNNTTTTGGAGGTGTGACG
H21	189-TCGTTACC	CTACACGACGCTCTTCCGATCTTCGTTACCNNNNNNNNTTTTGGAGGTGTGACG
H22	190-ATGCGGAA	CTACACGACGCTCTTCCGATCTATGCGGAANNNNNNNNTTTTGGAGGTGTGACG
H23	191-CACTTCCA	CTACACGACGCTCTTCCGATCTCACTTCCANNNNNNNNTTTTGGAGGTGTGACG
H24	192-GTGGAATC	CTACACGACGCTCTTCCGATCTGTGGAATCNNNNNNNNTTTTGGAGGTGTGACG
I1	193-AGATGAGG	CTACACGACGCTCTTCCGATCTAGATGAGGNNNNNNNNTTTTGGAGGTGTGACG
I2	194-GAGGTCAT	CTACACGACGCTCTTCCGATCTGAGGTCATNNNNNNNNTTTTGGAGGTGTGACG
I3	195-GCTCCAAT	CTACACGACGCTCTTCCGATCTGCTCCAATNNNNNNNNTTTTGGAGGTGTGACG
I4	196-CTTGTCCA	CTACACGACGCTCTTCCGATCTCTTGTCCANNNNNNNNTTTTGGAGGTGTGACG
I5	197-TGATACGC	CTACACGACGCTCTTCCGATCTTGATACGCNNNNNNNNTTTTGGAGGTGTGACG
I6	198-AGTGAGGA	CTACACGACGCTCTTCCGATCTAGTGAGGANNNNNNNNTTTTGGAGGTGTGACG
I7	199-GCTTACGA	CTACACGACGCTCTTCCGATCTGCTTACGANNNNNNNNTTTTGGAGGTGTGACG
I8	200-CCATATGC	CTACACGACGCTCTTCCGATCTCCATATGCNNNNNNNNTTTTGGAGGTGTGACG
I9	201-GATCGAGA	CTACACGACGCTCTTCCGATCTGATCGAGANNNNNNNNTTTTGGAGGTGTGACG
I10	202-TTCACAGG	CTACACGACGCTCTTCCGATCTTTCACAGGNNNNNNNNTTTTGGAGGTGTGACG
I11	203-ACAGAGCT	CTACACGACGCTCTTCCGATCTACAGAGCTNNNNNNNNTTTTGGAGGTGTGACG
I12	204-AACCTAGG	CTACACGACGCTCTTCCGATCTAACCTAGGNNNNNNNNTTTTGGAGGTGTGACG
I13	205-TGCTCACT	CTACACGACGCTCTTCCGATCTTGCTCACTNNNNNNNNTTTTGGAGGTGTGACG
I14	206-TCGGTGTT	CTACACGACGCTCTTCCGATCTTCGGTGTTNNNNNNNNTTTTGGAGGTGTGACG
I15	207-CGTTCCAT	CTACACGACGCTCTTCCGATCTCGTTCCATNNNNNNNNTTTTGGAGGTGTGACG
I16	208-CTAGACTC	CTACACGACGCTCTTCCGATCTCTAGACTCNNNNNNNNTTTTGGAGGTGTGACG
I17	209-CGGTATGT	CTACACGACGCTCTTCCGATCTCGGTATGTNNNNNNNNTTTTGGAGGTGTGACG
I18	210-GTGACGAA	CTACACGACGCTCTTCCGATCTGTGACGAANNNNNNNNTTTTGGAGGTGTGACG
I19	211-AGCATGAG	CTACACGACGCTCTTCCGATCTAGCATGAGNNNNNNNNTTTTGGAGGTGTGACG
I20	212-GATTCCAG	CTACACGACGCTCTTCCGATCTGATTCCAGNNNNNNNNTTTTGGAGGTGTGACG
I21	213-GAGCAGAA	CTACACGACGCTCTTCCGATCTGAGCAGAANNNNNNNNTTTTGGAGGTGTGACG
I22	214-TGGTCAAC	CTACACGACGCTCTTCCGATCTTGGTCAACNNNNNNNNTTTTGGAGGTGTGACG
I23	215-GTAGCAGA	CTACACGACGCTCTTCCGATCTGTAGCAGANNNNNNNNTTTTGGAGGTGTGACG
I24	216-TCAATGGC	CTACACGACGCTCTTCCGATCTTCAATGGCNNNNNNNNTTTTGGAGGTGTGACG
J1	217-CAACCGAT	CTACACGACGCTCTTCCGATCTCAACCGATNNNNNNNNTTTTGGAGGTGTGACG
J2	218-TTGAGACG	CTACACGACGCTCTTCCGATCTTTGAGACGNNNNNNNNTTTTGGAGGTGTGACG
J3	219-GATAGTCG	CTACACGACGCTCTTCCGATCTGATAGTCGNNNNNNNNTTTTGGAGGTGTGACG
J4	220-GTGCATGA	CTACACGACGCTCTTCCGATCTGTGCATGANNNNNNNNTTTTGGAGGTGTGACG
J5	221-GTTGGACT	CTACACGACGCTCTTCCGATCTGTTGGACTNNNNNNNNTTTTGGAGGTGTGACG
J6	222-ACGACGTA	CTACACGACGCTCTTCCGATCTACGACGTANNNNNNNNTTTTGGAGGTGTGACG
J7	223-CCTAGAAC	CTACACGACGCTCTTCCGATCTCCTAGAACNNNNNNNNTTTTGGAGGTGTGACG
J8	224-ATGCGATG	CTACACGACGCTCTTCCGATCTATGCGATGNNNNNNNNTTTTGGAGGTGTGACG
J9	225-ATGGAAGG	CTACACGACGCTCTTCCGATCTATGGAAGGNNNNNNNNTTTTGGAGGTGTGACG
J10	226-GGATGAAC	CTACACGACGCTCTTCCGATCTGGATGAACNNNNNNNNTTTTGGAGGTGTGACG
J11	227-CGTAACGA	CTACACGACGCTCTTCCGATCTCGTAACGANNNNNNNNTTTTGGAGGTGTGACG
J12	228-AGACAGGT	CTACACGACGCTCTTCCGATCTAGACAGGTNNNNNNNNTTTTGGAGGTGTGACG
J13	229-ATTACCGG	CTACACGACGCTCTTCCGATCTATTACCGGNNNNNNNNTTTTGGAGGTGTGACG
J14	230-CCGCATTA	CTACACGACGCTCTTCCGATCTCCGCATTANNNNNNNNTTTTGGAGGTGTGACG
J15	231-ACAGGATG	CTACACGACGCTCTTCCGATCTACAGGATGNNNNNNNNTTTTGGAGGTGTGACG
J16	232-CTGCAACA	CTACACGACGCTCTTCCGATCTCTGCAACANNNNNNNNTTTTGGAGGTGTGACG
J17	233-GATACCGT	CTACACGACGCTCTTCCGATCTGATACCGTNNNNNNNNTTTTGGAGGTGTGACG
J18	234-TCGTACCT	CTACACGACGCTCTTCCGATCTTCGTACCTNNNNNNNNTTTTGGAGGTGTGACG
J19	235-GAGACAAG	CTACACGACGCTCTTCCGATCTGAGACAAGNNNNNNNNTTTTGGAGGTGTGACG
J20	236-TCGAGATC	CTACACGACGCTCTTCCGATCTTCGAGATCNNNNNNNNTTTTGGAGGTGTGACG
J21	237-TACAAGGC	CTACACGACGCTCTTCCGATCTTACAAGGCNNNNNNNNTTTTGGAGGTGTGACG
J22	238-CTCACTAG	CTACACGACGCTCTTCCGATCTCTCACTAGNNNNNNNNTTTTGGAGGTGTGACG
J23	239-AAGACGAC	CTACACGACGCTCTTCCGATCTAAGACGACNNNNNNNNTTTTGGAGGTGTGACG
J24	240-ACACGTGA	CTACACGACGCTCTTCCGATCTACACGTGANNNNNNNNTTTTGGAGGTGTGACG
K1	241-TGCTAGGT	CTACACGACGCTCTTCCGATCTTGCTAGGTNNNNNNNNTTTTGGAGGTGTGACG
K2	242-GCCAGTTA	CTACACGACGCTCTTCCGATCTGCCAGTTANNNNNNNNTTTTGGAGGTGTGACG
K3	243-ACCAATGC	CTACACGACGCTCTTCCGATCTACCAATGCNNNNNNNNTTTTGGAGGTGTGACG
K4	244-AGTATGCC	CTACACGACGCTCTTCCGATCTAGTATGCCNNNNNNNNTTTTGGAGGTGTGACG
K5	245-TTGCCGTA	CTACACGACGCTCTTCCGATCTTTGCCGTANNNNNNNNTTTTGGAGGTGTGACG
K6	246-GTCCATAC	CTACACGACGCTCTTCCGATCTGTCCATACNNNNNNNNTTTTGGAGGTGTGACG
K7	247-GACGATGT	CTACACGACGCTCTTCCGATCTGACGATGTNNNNNNNNTTTTGGAGGTGTGACG
K8	248-TTAGACCG	CTACACGACGCTCTTCCGATCTTTAGACCGNNNNNNNNTTTTGGAGGTGTGACG
K9	249-ACTGCTTG	CTACACGACGCTCTTCCGATCTACTGCTTGNNNNNNNNTTTTGGAGGTGTGACG
K10	250-CTAATCCG	CTACACGACGCTCTTCCGATCTCTAATCCGNNNNNNNNTTTTGGAGGTGTGACG
K11	251-TCTGCAAC	CTACACGACGCTCTTCCGATCTTCTGCAACNNNNNNNNTTTTGGAGGTGTGACG
K12	252-ATTAGGCG	CTACACGACGCTCTTCCGATCTATTAGGCGNNNNNNNNTTTTGGAGGTGTGACG
K13	253-GACCACTA	CTACACGACGCTCTTCCGATCTGACCACTANNNNNNNNTTTTGGAGGTGTGACG
K14	254-AGAAGGTG	CTACACGACGCTCTTCCGATCTAGAAGGTGNNNNNNNNTTTTGGAGGTGTGACG
K15	255-AATGGAGC	CTACACGACGCTCTTCCGATCTAATGGAGCNNNNNNNNTTTTGGAGGTGTGACG
K16	256-CAAGAACG	CTACACGACGCTCTTCCGATCTCAAGAACGNNNNNNNNTTTTGGAGGTGTGACG
K17	257-ACCTTGAC	CTACACGACGCTCTTCCGATCTACCTTGACNNNNNNNNTTTTGGAGGTGTGACG
K18	258-CAGGTACA	CTACACGACGCTCTTCCGATCTCAGGTACANNNNNNNNTTTTGGAGGTGTGACG
K19	259-GACTAGAG	CTACACGACGCTCTTCCGATCTGACTAGAGNNNNNNNNTTTTGGAGGTGTGACG
K20	260-TGGCTTCA	CTACACGACGCTCTTCCGATCTTGGCTTCANNNNNNNNTTTTGGAGGTGTGACG
K21	261-GAGCCATA	CTACACGACGCTCTTCCGATCTGAGCCATANNNNNNNNTTTTGGAGGTGTGACG
K22	262-AGCCGATT	CTACACGACGCTCTTCCGATCTAGCCGATTNNNNNNNNTTTTGGAGGTGTGACG
K23	263-TCACAGTC	CTACACGACGCTCTTCCGATCTTCACAGTCNNNNNNNNTTTTGGAGGTGTGACG
K24	264-CGACGTTA	CTACACGACGCTCTTCCGATCTCGACGTTANNNNNNNNTTTTGGAGGTGTGACG
L1	265-TCTACCGA	CTACACGACGCTCTTCCGATCTTCTACCGANNNNNNNNTTTTGGAGGTGTGACG
L2	266-CTCAAGGT	CTACACGACGCTCTTCCGATCTCTCAAGGTNNNNNNNNTTTTGGAGGTGTGACG
L3	267-ATGAAGGC	CTACACGACGCTCTTCCGATCTATGAAGGCNNNNNNNNTTTTGGAGGTGTGACG
L4	268-CTATGGCT	CTACACGACGCTCTTCCGATCTCTATGGCTNNNNNNNNTTTTGGAGGTGTGACG
L5	269-GTCAACGA	CTACACGACGCTCTTCCGATCTGTCAACGANNNNNNNNTTTTGGAGGTGTGACG
L6	270-GTTATGGC	CTACACGACGCTCTTCCGATCTGTTATGGCNNNNNNNNTTTTGGAGGTGTGACG
L7	271-GGCCTATA	CTACACGACGCTCTTCCGATCTGGCCTATANNNNNNNNTTTTGGAGGTGTGACG
L8	272-CGGAAGAA	CTACACGACGCTCTTCCGATCTCGGAAGAANNNNNNNNTTTTGGAGGTGTGACG
L9	273-GACGGTAA	CTACACGACGCTCTTCCGATCTGACGGTAANNNNNNNNTTTTGGAGGTGTGACG
L10	274-CCTTCTCA	CTACACGACGCTCTTCCGATCTCCTTCTCANNNNNNNNTTTTGGAGGTGTGACG
L11	275-TTGGCCTT	CTACACGACGCTCTTCCGATCTTTGGCCTTNNNNNNNNTTTTGGAGGTGTGACG
L12	276-AACTTGCG	CTACACGACGCTCTTCCGATCTAACTTGCGNNNNNNNNTTTTGGAGGTGTGACG
L13	277-CCTAGTGA	CTACACGACGCTCTTCCGATCTCCTAGTGANNNNNNNNTTTTGGAGGTGTGACG
L14	278-GGACATTC	CTACACGACGCTCTTCCGATCTGGACATTCNNNNNNNNTTTTGGAGGTGTGACG
L15	279-CGGTAATC	CTACACGACGCTCTTCCGATCTCGGTAATCNNNNNNNNTTTTGGAGGTGTGACG
L16	280-CATCCAAG	CTACACGACGCTCTTCCGATCTCATCCAAGNNNNNNNNTTTTGGAGGTGTGACG
L17	281-AACCGAAC	CTACACGACGCTCTTCCGATCTAACCGAACNNNNNNNNTTTTGGAGGTGTGACG
L18	282-TCGTTCGA	CTACACGACGCTCTTCCGATCTTCGTTCGANNNNNNNNTTTTGGAGGTGTGACG
L19	283-GTTGGTGA	CTACACGACGCTCTTCCGATCTGTTGGTGANNNNNNNNTTTTGGAGGTGTGACG
L20	284-TAGCGAAG	CTACACGACGCTCTTCCGATCTTAGCGAAGNNNNNNNNTTTTGGAGGTGTGACG
L21	285-AGCTACAC	CTACACGACGCTCTTCCGATCTAGCTACACNNNNNNNNTTTTGGAGGTGTGACG
L22	286-ACAGTAGC	CTACACGACGCTCTTCCGATCTACAGTAGCNNNNNNNNTTTTGGAGGTGTGACG
L23	287-GTTAGCAG	CTACACGACGCTCTTCCGATCTGTTAGCAGNNNNNNNNTTTTGGAGGTGTGACG
L24	288-TTCTGCCT	CTACACGACGCTCTTCCGATCTTTCTGCCTNNNNNNNNTTTTGGAGGTGTGACG
M1	289-ATCTCGTG	CTACACGACGCTCTTCCGATCTATCTCGTGNNNNNNNNTTTTGGAGGTGTGACG
M2	290-AGCACACA	CTACACGACGCTCTTCCGATCTAGCACACANNNNNNNNTTTTGGAGGTGTGACG
M3	291-CTAGCACT	CTACACGACGCTCTTCCGATCTCTAGCACTNNNNNNNNTTTTGGAGGTGTGACG
M4	292-AGATAGCC	CTACACGACGCTCTTCCGATCTAGATAGCCNNNNNNNNTTTTGGAGGTGTGACG
M5	293-ATTGAGCC	CTACACGACGCTCTTCCGATCTATTGAGCCNNNNNNNNTTTTGGAGGTGTGACG
M6	294-AGTCGGAT	CTACACGACGCTCTTCCGATCTAGTCGGATNNNNNNNNTTTTGGAGGTGTGACG
M7	295-GTCTCAAG	CTACACGACGCTCTTCCGATCTGTCTCAAGNNNNNNNNTTTTGGAGGTGTGACG
M8	296-CCTGACAA	CTACACGACGCTCTTCCGATCTCCTGACAANNNNNNNNTTTTGGAGGTGTGACG
M9	297-CAGTGCAT	CTACACGACGCTCTTCCGATCTCAGTGCATNNNNNNNNTTTTGGAGGTGTGACG
M10	298-AAGGCGTT	CTACACGACGCTCTTCCGATCTAAGGCGTTNNNNNNNNTTTTGGAGGTGTGACG
M11	299-TATCACCG	CTACACGACGCTCTTCCGATCTTATCACCGNNNNNNNNTTTTGGAGGTGTGACG
M12	300-ACGGAGAA	CTACACGACGCTCTTCCGATCTACGGAGAANNNNNNNNTTTTGGAGGTGTGACG
M13	301-CCTCTACA	CTACACGACGCTCTTCCGATCTCCTCTACANNNNNNNNTTTTGGAGGTGTGACG
M14	302-AAGTCACG	CTACACGACGCTCTTCCGATCTAAGTCACGNNNNNNNNTTTTGGAGGTGTGACG
M15	303-AGGTGGTA	CTACACGACGCTCTTCCGATCTAGGTGGTANNNNNNNNTTTTGGAGGTGTGACG
M16	304-CCGGAATT	CTACACGACGCTCTTCCGATCTCCGGAATTNNNNNNNNTTTTGGAGGTGTGACG
M17	305-CATATCGG	CTACACGACGCTCTTCCGATCTCATATCGGNNNNNNNNTTTTGGAGGTGTGACG
M18	306-ACGCGTAT	CTACACGACGCTCTTCCGATCTACGCGTATNNNNNNNNTTTTGGAGGTGTGACG
M19	307-GATGGTTC	CTACACGACGCTCTTCCGATCTGATGGTTCNNNNNNNNTTTTGGAGGTGTGACG
M20	308-CTCCTTGT	CTACACGACGCTCTTCCGATCTCTCCTTGTNNNNNNNNTTTTGGAGGTGTGACG
M21	309-CCAGTAAG	CTACACGACGCTCTTCCGATCTCCAGTAAGNNNNNNNNTTTTGGAGGTGTGACG
M22	310-CAAGAGGT	CTACACGACGCTCTTCCGATCTCAAGAGGTNNNNNNNNTTTTGGAGGTGTGACG
M23	311-AGGAACTG	CTACACGACGCTCTTCCGATCTAGGAACTGNNNNNNNNTTTTGGAGGTGTGACG
M24	312-ATCGCAGT	CTACACGACGCTCTTCCGATCTATCGCAGTNNNNNNNNTTTTGGAGGTGTGACG
N1	313-TGTCTAGC	CTACACGACGCTCTTCCGATCTTGTCTAGCNNNNNNNNTTTTGGAGGTGTGACG
N2	314-AACCGTCT	CTACACGACGCTCTTCCGATCTAACCGTCTNNNNNNNNTTTTGGAGGTGTGACG
N3	315-ATGGTCAC	CTACACGACGCTCTTCCGATCTATGGTCACNNNNNNNNTTTTGGAGGTGTGACG
N4	316-ACTGCGAT	CTACACGACGCTCTTCCGATCTACTGCGATNNNNNNNNTTTTGGAGGTGTGACG
N5	317-TTACCTCG	CTACACGACGCTCTTCCGATCTTTACCTCGNNNNNNNNTTTTGGAGGTGTGACG
N6	318-CCGACAAT	CTACACGACGCTCTTCCGATCTCCGACAATNNNNNNNNTTTTGGAGGTGTGACG
N7	319-GGTACTGA	CTACACGACGCTCTTCCGATCTGGTACTGANNNNNNNNTTTTGGAGGTGTGACG
N8	320-TTCTCTGC	CTACACGACGCTCTTCCGATCTTTCTCTGCNNNNNNNNTTTTGGAGGTGTGACG
N9	321-GATGCGAA	CTACACGACGCTCTTCCGATCTGATGCGAANNNNNNNNTTTTGGAGGTGTGACG
N10	322-CTACGAGA	CTACACGACGCTCTTCCGATCTCTACGAGANNNNNNNNTTTTGGAGGTGTGACG
N11	323-CTACATGG	CTACACGACGCTCTTCCGATCTCTACATGGNNNNNNNNTTTTGGAGGTGTGACG
N12	324-GCTACACA	CTACACGACGCTCTTCCGATCTGCTACACANNNNNNNNTTTTGGAGGTGTGACG
N13	325-TGGCATAG	CTACACGACGCTCTTCCGATCTTGGCATAGNNNNNNNNTTTTGGAGGTGTGACG
N14	326-GAGTGATC	CTACACGACGCTCTTCCGATCTGAGTGATCNNNNNNNNTTTTGGAGGTGTGACG
N15	327-GACAACAC	CTACACGACGCTCTTCCGATCTGACAACACNNNNNNNNTTTTGGAGGTGTGACG
N16	328-GCCTGTAT	CTACACGACGCTCTTCCGATCTGCCTGTATNNNNNNNNTTTTGGAGGTGTGACG
N17	329-TACCAGCA	CTACACGACGCTCTTCCGATCTTACCAGCANNNNNNNNTTTTGGAGGTGTGACG
N18	330-CGTTAGCT	CTACACGACGCTCTTCCGATCTCGTTAGCTNNNNNNNNTTTTGGAGGTGTGACG
N19	331-AGCCAGAA	CTACACGACGCTCTTCCGATCTAGCCAGAANNNNNNNNTTTTGGAGGTGTGACG
N20	332-GTGCTACT	CTACACGACGCTCTTCCGATCTGTGCTACTNNNNNNNNTTTTGGAGGTGTGACG
N21	333-TCCATTGG	CTACACGACGCTCTTCCGATCTTCCATTGGNNNNNNNNTTTTGGAGGTGTGACG
N22	334-GTAGATGC	CTACACGACGCTCTTCCGATCTGTAGATGCNNNNNNNNTTTTGGAGGTGTGACG
N23	335-ACTCGGTA	CTACACGACGCTCTTCCGATCTACTCGGTANNNNNNNNTTTTGGAGGTGTGACG
N24	336-GAACCAAC	CTACACGACGCTCTTCCGATCTGAACCAACNNNNNNNNTTTTGGAGGTGTGACG
O1	337-AGAGACCA	CTACACGACGCTCTTCCGATCTAGAGACCANNNNNNNNTTTTGGAGGTGTGACG
O2	338-GAGGAAGA	CTACACGACGCTCTTCCGATCTGAGGAAGANNNNNNNNTTTTGGAGGTGTGACG
O3	339-CGAAGCAA	CTACACGACGCTCTTCCGATCTCGAAGCAANNNNNNNNTTTTGGAGGTGTGACG
O4	340-GTCAGTGT	CTACACGACGCTCTTCCGATCTGTCAGTGTNNNNNNNNTTTTGGAGGTGTGACG
O5	341-CAACTCGA	CTACACGACGCTCTTCCGATCTCAACTCGANNNNNNNNTTTTGGAGGTGTGACG
O6	342-TGGTGTTG	CTACACGACGCTCTTCCGATCTTGGTGTTGNNNNNNNNTTTTGGAGGTGTGACG
O7	343-CGCAACAT	CTACACGACGCTCTTCCGATCTCGCAACATNNNNNNNNTTTTGGAGGTGTGACG
O8	344-GCAATCCT	CTACACGACGCTCTTCCGATCTGCAATCCTNNNNNNNNTTTTGGAGGTGTGACG
O9	345-ATTCCGAG	CTACACGACGCTCTTCCGATCTATTCCGAGNNNNNNNNTTTTGGAGGTGTGACG
O10	346-GCACAAGA	CTACACGACGCTCTTCCGATCTGCACAAGANNNNNNNNTTTTGGAGGTGTGACG
O11	347-GGCTAAGA	CTACACGACGCTCTTCCGATCTGGCTAAGANNNNNNNNTTTTGGAGGTGTGACG
O12	348-CCGAATAC	CTACACGACGCTCTTCCGATCTCCGAATACNNNNNNNNTTTTGGAGGTGTGACG
O13	349-GTAGGTAG	CTACACGACGCTCTTCCGATCTGTAGGTAGNNNNNNNNTTTTGGAGGTGTGACG
O14	350-TACGTGGT	CTACACGACGCTCTTCCGATCTTACGTGGTNNNNNNNNTTTTGGAGGTGTGACG
O15	351-GAGTGTAG	CTACACGACGCTCTTCCGATCTGAGTGTAGNNNNNNNNTTTTGGAGGTGTGACG
O16	352-AATCCGCT	CTACACGACGCTCTTCCGATCTAATCCGCTNNNNNNNNTTTTGGAGGTGTGACG
O17	353-GGTACAAC	CTACACGACGCTCTTCCGATCTGGTACAACNNNNNNNNTTTTGGAGGTGTGACG
O18	354-AGGAGAAG	CTACACGACGCTCTTCCGATCTAGGAGAAGNNNNNNNNTTTTGGAGGTGTGACG
O19	355-TACTGGAC	CTACACGACGCTCTTCCGATCTTACTGGACNNNNNNNNTTTTGGAGGTGTGACG
O20	356-GTTCGATC	CTACACGACGCTCTTCCGATCTGTTCGATCNNNNNNNNTTTTGGAGGTGTGACG
O21	357-GTCACTCA	CTACACGACGCTCTTCCGATCTGTCACTCANNNNNNNNTTTTGGAGGTGTGACG
O22	358-AGGACCAA	CTACACGACGCTCTTCCGATCTAGGACCAANNNNNNNNTTTTGGAGGTGTGACG
O23	359-ACTCAGAC	CTACACGACGCTCTTCCGATCTACTCAGACNNNNNNNNTTTTGGAGGTGTGACG
O24	360-TGGCTGAT	CTACACGACGCTCTTCCGATCTTGGCTGATNNNNNNNNTTTTGGAGGTGTGACG
P1	361-GGATATGG	CTACACGACGCTCTTCCGATCTGGATATGGNNNNNNNNTTTTGGAGGTGTGACG
P2	362-AGAGGTAC	CTACACGACGCTCTTCCGATCTAGAGGTACNNNNNNNNTTTTGGAGGTGTGACG
P3	363-GTATCCAC	CTACACGACGCTCTTCCGATCTGTATCCACNNNNNNNNTTTTGGAGGTGTGACG
P4	364-GACTGAGT	CTACACGACGCTCTTCCGATCTGACTGAGTNNNNNNNNTTTTGGAGGTGTGACG
P5	365-CGCAATCA	CTACACGACGCTCTTCCGATCTCGCAATCANNNNNNNNTTTTGGAGGTGTGACG
P6	366-CCATGACA	CTACACGACGCTCTTCCGATCTCCATGACANNNNNNNNTTTTGGAGGTGTGACG
P7	367-GATGACCA	CTACACGACGCTCTTCCGATCTGATGACCANNNNNNNNTTTTGGAGGTGTGACG
P8	368-TAGTTCCG	CTACACGACGCTCTTCCGATCTTAGTTCCGNNNNNNNNTTTTGGAGGTGTGACG
P9	369-CCGTAAGA	CTACACGACGCTCTTCCGATCTCCGTAAGANNNNNNNNTTTTGGAGGTGTGACG
P10	370-TTGACCAC	CTACACGACGCTCTTCCGATCTTTGACCACNNNNNNNNTTTTGGAGGTGTGACG
P11	371-ATTCGTGG	CTACACGACGCTCTTCCGATCTATTCGTGGNNNNNNNNTTTTGGAGGTGTGACG
P12	372-CAGAACCT	CTACACGACGCTCTTCCGATCTCAGAACCTNNNNNNNNTTTTGGAGGTGTGACG
P13	373-ATCGTGCT	CTACACGACGCTCTTCCGATCTATCGTGCTNNNNNNNNTTTTGGAGGTGTGACG
P14	374-TACACTCG	CTACACGACGCTCTTCCGATCTTACACTCGNNNNNNNNTTTTGGAGGTGTGACG
P15	375-AGTTCGTC	CTACACGACGCTCTTCCGATCTAGTTCGTCNNNNNNNNTTTTGGAGGTGTGACG
P16	376-ATCGTTGG	CTACACGACGCTCTTCCGATCTATCGTTGGNNNNNNNNTTTTGGAGGTGTGACG
P17	377-ACAAGGAC	CTACACGACGCTCTTCCGATCTACAAGGACNNNNNNNNTTTTGGAGGTGTGACG
P18	378-GTGATCCA	CTACACGACGCTCTTCCGATCTGTGATCCANNNNNNNNTTTTGGAGGTGTGACG
P19	379-CAGCCTAA	CTACACGACGCTCTTCCGATCTCAGCCTAANNNNNNNNTTTTGGAGGTGTGACG
P20	380-TTGATGCC	CTACACGACGCTCTTCCGATCTTTGATGCCNNNNNNNNTTTTGGAGGTGTGACG
P21	381-GCAACTTC	CTACACGACGCTCTTCCGATCTGCAACTTCNNNNNNNNTTTTGGAGGTGTGACG
P22	382-TCCTAAGC	CTACACGACGCTCTTCCGATCTTCCTAAGCNNNNNNNNTTTTGGAGGTGTGACG
P23	383-CACAAGTG	CTACACGACGCTCTTCCGATCTCACAAGTGNNNNNNNNTTTTGGAGGTGTGACG
P24	384-ACGTGAAC	CTACACGACGCTCTTCCGATCTACGTGAACNNNNNNNNTTTTGGAGGTGTGACG
