## Supplementary Table 5 for "PAIR-Scan: Single-step identification of highly potent TCR–neoantigen pairs through library-on-library screening"

### Sheet: Sheet1
Name	Sequence
plate_UDI0002_i5	AATGATACGGCGACCACCGAGATCTACACGATATCGAACACTCTTTCCCTACACGACGCTC
plate_UDI0002_i7	CAAGCAGAAGACGGCATACGAGATGGTTATAAGTGACTGGAGTTCAGACGTGT
p20_UDI0002_i5	AATGATACGGCGACCACCGAGATCTACACGATATCGAACACTCTTTCCCTACACGACGCTCTTCCGATCTTCAGTGTTTTTGGAGGTGTGACGTG
p20_UDI0002_i7	CAAGCAGAAGACGGCATACGAGATGGTTATAAGTGACTGGAGTTCAGACGTGTGCTCTTCCGATCTCACTCGCGCTGCCATCAC
p12_UDI0002_i7	CAAGCAGAAGACGGCATACGAGATGGTTATAAGTGACTGGAGTTCAGACGTGTGCTCTTCCGATCTCAGTCCTCCGATTGACTGAGTCG
tcr_UDI0002_i5	AATGATACGGCGACCACCGAGATCTACACGATATCGAACACTCTTTCCCTACACGACGCTCTTCCGATCTGGGACACTTTTGGAGGTGTGACGTTCC
tcr_UDI0002_i7	CAAGCAGAAGACGGCATACGAGATGGTTATAAGTGACTGGAGTTCAGACGTGTGCTCTTCCGATCTGGGGTGGACCATCCTCTAGACTGC
