## Supplementary Table 6 for "PAIR-Scan: Single-step identification of highly potent TCR–neoantigen pairs through library-on-library screening"

### Sheet: Sheet1
Screen	TCR_library	Sensitivity_percentage	95th_5th_ratio		Screen	Ag_library	Sensitivity_percentage	95th_5th_ratio
Mel-Pt-A_100_vs_100	Mel-Pt-A_TCR-100	98.9	4.8		Mel-Pt-A_100_vs_100	Mel-Pt-A_Ag-100	100	7.8
Mel-Pt-A_200_vs_200_1	Mel-Pt-A_TCR-200_1_transduction-rep-1	98.36	7.1		Mel-Pt-A_200_vs_200_1	Mel-Pt-A_Ag-200_1_transduction-rep-1	100	8.1
Mel-Pt-A_200_vs_200_1	Mel-Pt-A_TCR-200_1_transduction-rep-2	98.36	9.39
Mel-Pt-A_200_vs_200_2	Mel-Pt-A_TCR-200_2_transduction-rep-1	98.91	7.55		Mel-Pt-A_200_vs_200_2	Mel-Pt-A_Ag-200_2_transduction-rep-1	100	6.07
Mel-Pt-A_200_vs_200_2	Mel-Pt-A_TCR-200_2_transduction-rep-2	98.36	9.57		Mel-Pt-A_200_vs_200_2	Mel-Pt-A_Ag-200_2_transduction-rep-2	100	5.36
NSCLC-Pt-C	NSCLC-Pt-C_TCR-393	97.9	17.65		NSCLC-Pt-C	NSCLC-Pt-C_Ag-106	94.34	2140
Mel-Pt-B	Mel-Pt-B_TCR-96_1	100	23.29		Mel-Pt-B	Mel-Pt-B_Ag-781_1	100	17.18
Mel-Pt-B	Mel-Pt-B_TCR-96_2_transduction-rep-1	100	27.7		Mel-Pt-B	Mel-Pt-B_Ag-781_2_transduction-rep-1	99.68	9.92
Mel-Pt-B	Mel-Pt-B_TCR-96_2_transduction-rep-2	100	35.585		Mel-Pt-B	Mel-Pt-B_Ag-781_2_transduction-rep-2	99.74	18.645
Mel-Pt-D	Mel-Pt-D_TCR-100	96	45.58		Mel-Pt-D	Mel-Pt-D_pep-500	100	12.4
	Mean:	98.679	18.8215			Mean:	99.3067	247.275
	Median:	98.63	13.61			Median:	100	9.92
	Min:	96	4.8			Min:	94.34	5.36
	Max:	100	45.58			Max:	100	2140
